# SmMIP-tools: a computational toolset for processing and analysis of single-molecule molecular inversion probes derived data

**DOI:** 10.1101/2021.06.03.446993

**Authors:** Jessie J. F. Medeiros, Jose-Mario Capo-Chichi, Liran I. Shlush, John E. Dick, Andrea Arruda, Mark D. Minden, Sagi Abelson

## Abstract

Single-molecule molecular inversion probes (smMIPs) provides a modular and cost-effective platform for high-multiplex targeted next-generation sequencing (NGS). Nevertheless, translating the raw smMIP-derived sequencing data into accurate and meaningful information currently requires proficient computational skills and a large amount of computational work, prohibiting wide-scale adoption of smMIP-based technologies. To enable easy, efficient, and accurate interrogation of smMIP-derived data, we developed SmMIP-tools, a computational toolset that combines the critical analytic steps for smMIP data interpretation into a single computational pipeline. Here, we describe in detail two of the software’s major components. The first is a read processing tool that performs quality control steps, generates read-smMIP linkages and retrieves molecular tags. The second is an error-aware variant caller capable of detecting single nucleotide variants (SNVs) and short insertions and deletions (indels). Using a cell-line DNA dilution series and a cohort of blood cancer patients, we benchmarked SmMIP-tools and evaluated its performance against clinical sequencing reports. We anticipate that SmMIP-tools will increase accessibility to smMIP-technology, enabling cost-effective genetic research to push personalized medicine forward.
