## Supplemental Table 1 for "SmMIP-tools: a computational toolset for processing and analysis of single-molecule molecular inversion probes derived data"

### Sheet: Sheet1
	Feature	smMIP-tools	Mipgen1	BWA2	FastQC3	FastProNGS4	SAMtools5	GATK HaplotypeCaller6	Vardict7	iDES8	Pindel9	UMI-tools10	Annovar11	Integrative Genomics Viewer12
	Designed to work on amplicon-based data	Yes, MIPs and smMIPs	Yes, smMIPs	Yes	Yes	Yes	Yes	Yes	Yes	No	No	No	No	No
	Designed to work on capture-based data	No	No	Yes	Yes	Yes	Yes	Yes	Yes	Yes	Yes	No	No	No
	Probe design	No	Yes	No	No	No	No	No	No	No	No	No	No	No
	Read alignment to the genome	No	No	Yes	No	No	No	No	No	No	For the software's specific purpose only	No	No	No
	Data quality assessment :
	1) Sample level	Yes	No	No	Yes	Yes	No	No	No	Yes	No	No	No	No
	2) Probe level	Yes	No	No	No	No	No	No	No	No	No	No	No	No
	3) Sequencing batch level	Yes	No	No	No	No	No	No	No	No	No	No	No	No
	Read preprocessing and filtering :
	1) Chimeric reads	Yes	No	No	No	No	No	No	No	No	No	No	No	No
	2) Self-annealing probes	Yes	No	No	No	Possible with the correct user input	No	No	No	No	No	No	No	No
	3) Other, not smMIP specific (e.g. quality AND alignment flag filters)	Yes	No	No	No	Yes	Yes	Yes	Yes	No	No	No	No	No
	4) Clean SAM/BAM output*	Yes	No	No	No	Yes	Yes	No	No	No	No	Yes
	Base call summaries (e.g. pileup) output*	Yes	No	No	No	No	No	No	No	Yes	No	No	No	No
	Variant calling :
	1) Germline mutations	Yes	No	No	No	No	No	Yes	Can identify germline background mutations based on presence in public databases	No	Yes	No	No	No
	2) Somatic SNVs	Yes	No	No	No	No	No	No	Yes	Yes	No	No	No	No
	3) Somatic indels :	Yes	No	No	No	No	No	No	Yes	No	Yes	No	No	No
	4) Structural variants	No	No	No	No	No	No	No	Yes	No	Yes	No	No	No
	Probabilistic approach to analyze error profiles for rare event detection	Yes. Using a single control sample, a cohort of controls or the studied cohort itself	No	No	No	No	No	No	Yes, tumor-normal calling only	Yes. Designed to work with a cohort of controls	Yes, can compare tumor to normal	No	No	No
	Use of prior knowledge concerning recurrent cancer mutations to improve their detection	Yes	No	No	No	No	No	No	No	No	No	No	No	No
	Flagging system for variant ranking and prioritization	Yes	No	No	No	No	No	Yes	Yes	No	Minimal **	No	No	No
	Unique molecular identifiers (UMI) :
	1) Identify reads with compromised UMI sequences	Yes	No	No	No	No	No	No	No	No	No	Yes	No	No
	2) Construction of consensus sequences	Yes	No	No	No	No	No	No	By the same genomic location. Not by UMIs	No	No	Yes	No	No
	3) Identify errors due to sample index misassignment	Yes	No	No	No	No	No	No	No	No	No	No	No	No
	Variant annotation	Comprehensive annotation for SNVs. Genomic location annotation only for indels	No	No	No	No	No	Can integrate different annotations if were generated externally	Variant type (e.g. SNVs, Insertion)	No	Variant type (e.g. SNVs, Insertion)	Variant type (e.g.inversion, or tandem duplication)	Yes	No
	Visualization for review	No	No	No	No	No	No	No	No	No	Yes	No	No	Yes
	* To be used with other tools for subsequent analysis if those better fit user's requirements
	** Include information concerning the appearance of variants in other samples if multiple samples were tested. This information can potentially be used to identify recurrent errors
	Software references
1	Boyle, E. A., O’Roak, B. J., Martin, B. K., Kumar, A. & Shendure, J. MIPgen: optimized modeling and design of molecular inversion probes for targeted resequencing. Bioinformatics 30, 2670–2672 (2014).
2	Li, H. & Durbin, R. Fast and accurate long-read alignment with Burrows-Wheeler transform. Bioinformatics (2010). doi:10.1093/bioinformatics/btp698
3	Babraham Bioinformatics. FastQC:A quality control tool for high throughput sequence data. Available at: http://www.bioinformatics.babraham.ac.uk/projects/fastqc/. .
4	Liu, X. et al. FastProNGS: fast preprocessing of next-generation sequencing reads. BMC Bioinformatics 20, 345 (2019).
5	Li, H. et al. The Sequence Alignment/Map format and SAMtools. Bioinformatics (2009). doi:10.1093/bioinformatics/btp352
6	Poplin, R. et al. Scaling accurate genetic variant discovery to tens of thousands of samples. bioRxiv 201178 (2018). doi:10.1101/201178
7	Lai, Z. et al. VarDict: a novel and versatile variant caller for next-generation sequencing in cancer research. Nucleic Acids Res. 44, e108 (2016).
8	Newman, A. M. et al. Integrated digital error suppression for improved detection of circulating tumor DNA. Nat. Biotechnol. (2016). doi:10.1038/nbt.3520
9	Ye, K., Schulz, M. H., Long, Q., Apweiler, R. & Ning, Z. Pindel: a pattern growth approach to detect break points of large deletions and medium sized insertions from paired-end short reads. Bioinformatics 25, 2865–2871 (2009).
10	Smith, T., Heger, A. & Sudbery, I. UMI-tools: modeling sequencing errors in Unique Molecular Identifiers to improve quantification accuracy. Genome Res. 27, 491–499 (2017).
11	Wang, K., Li, M. & Hakonarson, H. ANNOVAR: functional annotation of genetic variants from high-throughput sequencing data. Nucleic Acids Res. 38, e164–e164 (2010).
12	Robinson, J. T. et al. Integrative genomics viewer. Nat. Biotechnol. 29, 24–26 (2011).
