## Supplemental Table 4 for "SmMIP-tools: a computational toolset for processing and analysis of single-molecule molecular inversion probes derived data"

### Sheet: TruSight Myeloid panel
Chr	Start	End	Gene
chr1	36931667	36931937	CSF3R
chr1	36931883	36932143	CSF3R
chr1	36932089	36932361	CSF3R
chr1	36932307	36932582	CSF3R
chr1	36932800	36933050	CSF3R
chr1	36932998	36933235	CSF3R
chr1	36933180	36933424	CSF3R
chr1	36933370	36933603	CSF3R
chr1	43814899	43815163	MPL
chr1	115256390	115256650	NRAS
chr1	115258642	115258903	NRAS
chr10	89692737	89692998	PTEN
chr10	89692943	89693206	PTEN
chr10	89717567	89717802	PTEN
chr10	89717747	89717976	PTEN
chr10	112342200	112342455	SMC3
chr10	112343962	112344198	SMC3
chr10	112356121	112356350	SMC3
chr10	112360735	112360986	SMC3
chr10	112361752	112362007	SMC3
chr10	112362901	112363172	SMC3
chr11	533661	533893	HRAS
chr11	533839	534101	HRAS
chr11	534181	534455	HRAS
chr11	32413485	32413750	WT1
chr11	32417770	32418019	WT1
chr11	118307322	118307582	KMT2A
chr11	118343067	118343310	KMT2A
chr11	118348722	118348955	KMT2A
chr11	118350880	118351111	KMT2A
chr11	118352429	118352690	KMT2A
chr11	118353077	118353350	KMT2A
chr11	118373970	118374237	KMT2A
chr11	119148787	119149022	CBL
chr11	119148969	119149234	CBL
chr11	119149181	119149430	CBL
chr11	119149375	119149618	CBL
chr12	11803033	11803276	ETV6
chr12	11905351	11905626	ETV6
chr12	11992045	11992310	ETV6
chr12	12006330	12006593	ETV6
chr12	12022329	12022602	ETV6
chr12	12022547	12022799	ETV6
chr12	12022747	12022976	ETV6
chr12	12037348	12037589	ETV6
chr12	12038829	12039082	ETV6
chr12	12043844	12044099	ETV6
chr12	25380083	25380328	KRAS
chr12	25380273	25380530	KRAS
chr12	25398173	25398416	KRAS
chr12	112888093	112888326	PTPN11
chr12	112888271	112888510	PTPN11
chr12	112926795	112927032	PTPN11
chr13	28592571	28592798	FLT3
chr13	28607886	28608139	FLT3
chr13	28608084	28608338	FLT3
chr13	28608284	28608541	FLT3
chr15	90631790	90632043	IDH2
chr17	7572892	7573131	TP53
chr17	7573896	7574147	TP53
chr17	7576496	7576736	TP53
chr17	7576682	7576957	TP53
chr17	7576902	7577176	TP53
chr17	7577120	7577347	TP53
chr17	7577458	7577683	TP53
chr17	7578144	7578394	TP53
chr17	7578344	7578619	TP53
chr17	7579281	7579548	TP53
chr17	7579493	7579766	TP53
chr17	7579711	7579978	TP53
chr17	74732848	74733085	SRSF2
chr17	74733032	74733296	SRSF2
chr18	42531853	42532090	SETBP1
chr19	13054503	13054754	CALR
chr19	17947905	17948180	JAK3
chr19	33792213	33792480	CEBPA
chr19	33792429	33792693	CEBPA
chr19	33792637	33792863	CEBPA
chr19	33792813	33793082	CEBPA
chr19	33793033	33793307	CEBPA
chr19	33793253	33793514	CEBPA
chr19	45297434	45297699	CBLC
chr19	45303777	45304040	CBLC
chr2	25457117	25457364	DNMT3A
chr2	25458547	25458786	DNMT3A
chr2	25459774	25460041	DNMT3A
chr2	25461952	25462195	DNMT3A
chr2	25463140	25463376	DNMT3A
chr2	25463324	25463577	DNMT3A
chr2	25463524	25463777	DNMT3A
chr2	25464396	25464634	DNMT3A
chr2	25466738	25467010	DNMT3A
chr2	25466962	25467236	DNMT3A
chr2	25467372	25467628	DNMT3A
chr2	25468087	25468344	DNMT3A
chr2	25468856	25469083	DNMT3A
chr2	25469030	25469301	DNMT3A
chr2	25469456	25469727	DNMT3A
chr2	25469889	25470160	DNMT3A
chr2	25470427	25470654	DNMT3A
chr2	25470877	25471123	DNMT3A
chr2	25471069	25471316	DNMT3A
chr2	25472495	25472720	DNMT3A
chr2	25475030	25475256	DNMT3A
chr2	25497773	25497998	DNMT3A
chr2	25498340	25498567	DNMT3A
chr2	25505226	25505498	DNMT3A
chr2	25505444	25505673	DNMT3A
chr2	25522977	25523239	DNMT3A
chr2	25536751	25536976	DNMT3A
chr2	198266431	198266702	SF3B1
chr2	198266635	198266898	SF3B1
chr2	198267157	198267383	SF3B1
chr2	198267329	198267588	SF3B1
chr2	198267533	198267798	SF3B1
chr2	209113062	209113294	IDH1
chr2	209113240	209113487	IDH1
chr20	31022116	31022342	ASXL1
chr20	31022258	31022483	ASXL1
chr20	31022412	31022637	ASXL1
chr20	31022580	31022807	ASXL1
chr20	31022722	31022948	ASXL1
chr20	31022896	31023123	ASXL1
chr20	31023068	31023293	ASXL1
chr20	31023210	31023436	ASXL1
chr20	31023352	31023578	ASXL1
chr20	31023498	31023723	ASXL1
chr20	31023636	31023862	ASXL1
chr20	31023808	31024033	ASXL1
chr20	31023954	31024180	ASXL1
chr20	31024096	31024321	ASXL1
chr20	31024264	31024490	ASXL1
chr20	31024432	31024668	ASXL1
chr20	31024614	31024868	ASXL1
chr20	31024812	31025059	ASXL1
chr20	31025006	31025255	ASXL1
chr20	57484372	57484620	GNAS
chr20	57484568	57484802	GNAS
chr21	36164339	36164578	RUNX1
chr21	36164525	36164773	RUNX1
chr21	36164719	36164951	RUNX1
chr21	36171567	36171804	RUNX1
chr21	36193934	36194165	RUNX1
chr21	36206674	36206906	RUNX1
chr21	36206850	36207080	RUNX1
chr21	36231736	36231993	RUNX1
chr21	36252823	36253050	RUNX1
chr21	36259109	36259363	RUNX1
chr21	36259315	36259588	RUNX1
chr21	36265165	36265391	RUNX1
chr21	36421106	36421333	RUNX1
chr21	44514734	44514997	U2AF1
chr21	44524308	44524551	U2AF1
chr3	38181852	38182100	MYD88
chr3	38182048	38182321	MYD88
chr3	38182266	38182515	MYD88
chr3	38182592	38182867	MYD88
chr3	105438858	105439104	CBLB
chr3	105439050	105439305	CBLB
chr3	105452822	105453095	CBLB
chr3	128199833	128200108	GATA2
chr3	128200053	128200320	GATA2
chr3	128200615	128200887	GATA2
chr3	128202670	128202898	GATA2
chr3	128204539	128204807	GATA2
chr3	128204753	128205003	GATA2
chr3	128204951	128205205	GATA2
chr3	128205151	128205382	GATA2
chr3	128205613	128205874	GATA2
chr3	128205819	128206075	GATA2
chr4	55140977	55141252	PDGFRA
chr4	55144030	55144259	PDGFRA
chr4	55151977	55152212	PDGFRA
chr4	55561647	55561875	KIT
chr4	55561821	55562090	KIT
chr4	55589715	55589940	KIT
chr4	55591994	55592269	KIT
chr4	55593353	55593628	KIT
chr4	55593573	55593824	KIT
chr4	55594146	55594419	KIT
chr4	55599203	55599472	KIT
chr4	106154925	106155150	TET2
chr4	106155073	106155299	TET2
chr4	106155213	106155439	TET2
chr4	106155377	106155602	TET2
chr4	106155515	106155740	TET2
chr4	106155681	106155907	TET2
chr4	106155847	106156072	TET2
chr4	106156011	106156236	TET2
chr4	106156175	106156402	TET2
chr4	106156347	106156572	TET2
chr4	106156485	106156710	TET2
chr4	106156655	106156880	TET2
chr4	106156795	106157021	TET2
chr4	106156961	106157186	TET2
chr4	106157127	106157352	TET2
chr4	106157293	106157518	TET2
chr4	106157431	106157656	TET2
chr4	106157599	106157824	TET2
chr4	106157771	106157997	TET2
chr4	106157943	106158168	TET2
chr4	106158113	106158342	TET2
chr4	106158287	106158521	TET2
chr4	106158467	106158692	TET2
chr4	106162403	106162670	TET2
chr4	106163950	106164179	TET2
chr4	106164700	106164966	TET2
chr4	106180743	106181005	TET2
chr4	106182809	106183050	TET2
chr4	106190734	106190981	TET2
chr4	106193690	106193950	TET2
chr4	106193896	106194163	TET2
chr4	106196076	106196301	TET2
chr4	106196226	106196452	TET2
chr4	106196368	106196593	TET2
chr4	106196514	106196739	TET2
chr4	106196656	106196882	TET2
chr4	106196796	106197022	TET2
chr4	106196938	106197163	TET2
chr4	106197102	106197327	TET2
chr4	106197272	106197497	TET2
chr4	106197442	106197717	TET2
chr4	153245305	153245552	FBXW7
chr4	153245497	153245758	FBXW7
chr4	153247127	153247371	FBXW7
chr4	153247317	153247584	FBXW7
chr4	153249331	153249562	FBXW7
chr4	153249507	153249764	FBXW7
chr5	170837492	170837717	NPM1
chr7	50358628	50358889	IKZF1
chr7	50367204	50367433	IKZF1
chr7	50444201	50444453	IKZF1
chr7	50444399	50444666	IKZF1
chr7	50450212	50450462	IKZF1
chr7	50455013	50455274	IKZF1
chr7	50459397	50459640	IKZF1
chr7	50467592	50467865	IKZF1
chr7	50467814	50468044	IKZF1
chr7	50467994	50468235	IKZF1
chr7	50468180	50468449	IKZF1
chr7	101459281	101459534	CUX1
chr7	101460890	101461145	CUX1
chr7	101559365	101559608	CUX1
chr7	101671350	101671597	CUX1
chr7	101713587	101713862	CUX1
chr7	101740616	101740883	CUX1
chr7	101747570	101747799	CUX1
chr7	101754950	101755197	CUX1
chr7	101758385	101758618	CUX1
chr7	101801812	101802047	CUX1
chr7	101813696	101813965	CUX1
chr7	101821719	101821950	CUX1
chr7	101821899	101822148	CUX1
chr7	101833059	101833300	CUX1
chr7	101837094	101837325	CUX1
chr7	101838759	101839026	CUX1
chr7	101839884	101840128	CUX1
chr7	101840076	101840312	CUX1
chr7	101840256	101840531	CUX1
chr7	101840476	101840713	CUX1
chr7	101842050	101842295	CUX1
chr7	101843325	101843592	CUX1
chr7	101844614	101844874	CUX1
chr7	101844820	101845047	CUX1
chr7	101844996	101845269	CUX1
chr7	101845216	101845488	CUX1
chr7	101845432	101845666	CUX1
chr7	101847647	101847914	CUX1
chr7	101848356	101848629	CUX1
chr7	101870617	101870876	CUX1
chr7	101870823	101871084	CUX1
chr7	101877302	101877529	CUX1
chr7	101877474	101877709	CUX1
chr7	101882572	101882807	CUX1
chr7	101882754	101883018	CUX1
chr7	101891664	101891898	CUX1
chr7	101891844	101892073	CUX1
chr7	101891990	101892258	CUX1
chr7	101892208	101892476	CUX1
chr7	101916611	101916860	CUX1
chr7	101917489	101917744	CUX1
chr7	101918490	101918751	CUX1
chr7	101921192	101921428	CUX1
chr7	101923303	101923551	CUX1
chr7	101924072	101924345	CUX1
chr7	101925108	101925342	CUX1
chr7	101925978	101926253	CUX1
chr7	101926198	101926457	CUX1
chr7	140453044	140453272	BRAF
chr7	148504699	148504950	EZH2
chr7	148506130	148506397	EZH2
chr7	148506342	148506587	EZH2
chr7	148507392	148507623	EZH2
chr7	148508686	148508923	EZH2
chr7	148511020	148511279	EZH2
chr7	148511975	148512222	EZH2
chr7	148512567	148512806	EZH2
chr7	148513745	148514004	EZH2
chr7	148514279	148514524	EZH2
chr7	148514938	148515194	EZH2
chr7	148515140	148515385	EZH2
chr7	148516657	148516928	EZH2
chr7	148523513	148523739	EZH2
chr7	148523681	148523906	EZH2
chr7	148524225	148524454	EZH2
chr7	148525801	148526068	EZH2
chr7	148526789	148527050	EZH2
chr7	148529631	148529902	EZH2
chr7	148543515	148543786	EZH2
chr7	148544199	148544459	EZH2
chr8	117859706	117859943	RAD21
chr8	117859888	117860163	RAD21
chr8	117861156	117861409	RAD21
chr8	117862814	117863088	RAD21
chr8	117864154	117864387	RAD21
chr8	117864757	117865030	RAD21
chr8	117866361	117866590	RAD21
chr8	117866535	117866802	RAD21
chr8	117868372	117868603	RAD21
chr8	117868852	117869085	RAD21
chr8	117869475	117869700	RAD21
chr8	117869645	117869918	RAD21
chr8	117870460	117870706	RAD21
chr8	117870652	117870877	RAD21
chr8	117874033	117874262	RAD21
chr8	117875336	117875565	RAD21
chr8	117878790	117879015	RAD21
chr9	5069872	5070137	JAK2
chr9	5073657	5073886	JAK2
chr9	21968197	21968431	CDKN2A
chr9	21968695	21968932	CDKN2A
chr9	21970870	21971110	CDKN2A
chr9	21971058	21971326	CDKN2A
chr9	21974449	21974707	CDKN2A
chr9	21974655	21974929	CDKN2A
chr9	21994105	21994343	CDKN2A
chr9	21994291	21994561	CDKN2A
chr9	133738119	133738370	ABL1
chr9	133738313	133738580	ABL1
chr9	133747475	133747722	ABL1
chr9	133748218	133748463	ABL1
chr9	139390487	139390712	NOTCH1
chr9	139390661	139390935	NOTCH1
chr9	139390885	139391130	NOTCH1
chr9	139391077	139391310	NOTCH1
chr9	139391255	139391493	NOTCH1
chr9	139391443	139391689	NOTCH1
chr9	139391637	139391895	NOTCH1
chr9	139391841	139392102	NOTCH1
chr9	139396691	139396919	NOTCH1
chr9	139396869	139397136	NOTCH1
chr9	139397601	139397867	NOTCH1
chr9	139399094	139399344	NOTCH1
chr9	139399294	139399551	NOTCH1
chr9	139399500	139399737	NOTCH1
chrX	15808584	15808859	ZRSR2
chrX	15809024	15809281	ZRSR2
chrX	15817956	15818186	ZRSR2
chrX	15821770	15821999	ZRSR2
chrX	15822201	15822474	ZRSR2
chrX	15826325	15826594	ZRSR2
chrX	15827290	15827559	ZRSR2
chrX	15833767	15834010	ZRSR2
chrX	15833955	15834186	ZRSR2
chrX	15836609	15836848	ZRSR2
chrX	15838295	15838534	ZRSR2
chrX	15840825	15841096	ZRSR2
chrX	15841043	15841318	ZRSR2
chrX	15841267	15841494	ZRSR2
chrX	39911333	39911560	BCOR
chrX	39911505	39911744	BCOR
chrX	39913110	39913351	BCOR
chrX	39913296	39913537	BCOR
chrX	39913482	39913721	BCOR
chrX	39914588	39914849	BCOR
chrX	39916379	39916630	BCOR
chrX	39921361	39921634	BCOR
chrX	39921581	39921828	BCOR
chrX	39921968	39922217	BCOR
chrX	39922160	39922433	BCOR
chrX	39922830	39923091	BCOR
chrX	39923040	39923281	BCOR
chrX	39923554	39923824	BCOR
chrX	39923770	39924033	BCOR
chrX	39930197	39930427	BCOR
chrX	39930373	39930630	BCOR
chrX	39930775	39931046	BCOR
chrX	39931479	39931704	BCOR
chrX	39931643	39931868	BCOR
chrX	39931787	39932013	BCOR
chrX	39931927	39932152	BCOR
chrX	39932089	39932314	BCOR
chrX	39932233	39932462	BCOR
chrX	39932377	39932602	BCOR
chrX	39932519	39932747	BCOR
chrX	39932663	39932889	BCOR
chrX	39932809	39933034	BCOR
chrX	39932951	39933176	BCOR
chrX	39933089	39933314	BCOR
chrX	39933249	39933474	BCOR
chrX	39933391	39933617	BCOR
chrX	39933539	39933765	BCOR
chrX	39933693	39933920	BCOR
chrX	39933865	39934093	BCOR
chrX	39934041	39934268	BCOR
chrX	39934213	39934481	BCOR
chrX	39935676	39935941	BCOR
chrX	39937066	39937333	BCOR
chrX	44732769	44733003	KDM6A
chrX	44732949	44733197	KDM6A
chrX	44733145	44733372	KDM6A
chrX	44820448	44820723	KDM6A
chrX	44833862	44834101	KDM6A
chrX	44870173	44870440	KDM6A
chrX	44879808	44880073	KDM6A
chrX	44894145	44894404	KDM6A
chrX	44896847	44897100	KDM6A
chrX	44910921	44911196	KDM6A
chrX	44912989	44913219	KDM6A
chrX	44913165	44913410	KDM6A
chrX	44918150	44918375	KDM6A
chrX	44918320	44918545	KDM6A
chrX	44918490	44918764	KDM6A
chrX	44919226	44919495	KDM6A
chrX	44920476	44920723	KDM6A
chrX	44921767	44921996	KDM6A
chrX	44921943	44922172	KDM6A
chrX	44922632	44922889	KDM6A
chrX	44922836	44923083	KDM6A
chrX	44923028	44923259	KDM6A
chrX	44928695	44928965	KDM6A
chrX	44928909	44929178	KDM6A
chrX	44929123	44929350	KDM6A
chrX	44929295	44929536	KDM6A
chrX	44929481	44929714	KDM6A
chrX	44935897	44936172	KDM6A
chrX	44937606	44937833	KDM6A
chrX	44938288	44938529	KDM6A
chrX	44938474	44938739	KDM6A
chrX	44941788	44942019	KDM6A
chrX	44941964	44942238	KDM6A
chrX	44942672	44942937	KDM6A
chrX	44945067	44945324	KDM6A
chrX	44948943	44949177	KDM6A
chrX	44949123	44949386	KDM6A
chrX	44949929	44950161	KDM6A
chrX	44966624	44966850	KDM6A
chrX	44969283	44969546	KDM6A
chrX	44970546	44970781	KDM6A
chrX	48649471	48649742	GATA1
chrX	48649691	48649918	GATA1
chrX	53423362	53423601	SMC1A
chrX	53426480	53426715	SMC1A
chrX	53432397	53432658	SMC1A
chrX	53441903	53442174	SMC1A
chrX	76778697	76778942	ATRX
chrX	76812887	76813112	ATRX
chrX	76813057	76813306	ATRX
chrX	76814047	76814282	ATRX
chrX	76814227	76814502	ATRX
chrX	76829598	76829841	ATRX
chrX	76829786	76830051	ATRX
chrX	76845271	76845520	ATRX
chrX	76849063	76849314	ATRX
chrX	76849259	76849524	ATRX
chrX	76854847	76855103	ATRX
chrX	76855041	76855266	ATRX
chrX	76855211	76855474	ATRX
chrX	76855870	76856141	ATRX
chrX	76872048	76872280	ATRX
chrX	76874147	76874372	ATRX
chrX	76874317	76874544	ATRX
chrX	76875824	76876099	ATRX
chrX	76888660	76888891	ATRX
chrX	76888836	76889111	ATRX
chrX	76889056	76889325	ATRX
chrX	76890054	76890295	ATRX
chrX	76920103	76920332	ATRX
chrX	76931688	76931913	ATRX
chrX	76940398	76940659	ATRX
chrX	123156447	123156682	STAG2
chrX	123159657	123159910	STAG2
chrX	123164774	123165011	STAG2
chrX	123171372	123171641	STAG2
chrX	123176384	123176627	STAG2
chrX	123178971	123179210	STAG2
chrX	123179155	123179394	STAG2
chrX	123181161	123181416	STAG2
chrX	123182816	123183089	STAG2
chrX	123184007	123184236	STAG2
chrX	123184842	123185081	STAG2
chrX	123185026	123185283	STAG2
chrX	123189947	123190222	STAG2
chrX	123191593	123191836	STAG2
chrX	123191749	123191975	STAG2
chrX	123195041	123195311	STAG2
chrX	123195568	123195819	STAG2
chrX	123196717	123196979	STAG2
chrX	123196919	123197190	STAG2
chrX	123197649	123197906	STAG2
chrX	123197851	123198108	STAG2
chrX	123199681	123199954	STAG2
chrX	123199899	123200128	STAG2
chrX	123200073	123200307	STAG2
chrX	123200253	123200524	STAG2
chrX	123202291	123202548	STAG2
chrX	123204956	123205190	STAG2
chrX	123205134	123205381	STAG2
chrX	123210151	123210404	STAG2
chrX	123211754	123211997	STAG2
chrX	123215197	123215464	STAG2
chrX	123217164	123217434	STAG2
chrX	123220366	123220628	STAG2
chrX	123220574	123220809	STAG2
chrX	123224392	123224617	STAG2
chrX	123224560	123224825	STAG2
chrX	123224770	123225033	STAG2
chrX	123227827	123228102	STAG2
chrX	123229183	123229428	STAG2
chrX	123234393	123234622	STAG2
chrX	129139179	129139440	BCORL1
chrX	129146523	129146788	BCORL1
chrX	129146815	129147044	BCORL1
chrX	129146983	129147209	BCORL1
chrX	129147131	129147356	BCORL1
chrX	129147295	129147521	BCORL1
chrX	129147443	129147668	BCORL1
chrX	129147585	129147810	BCORL1
chrX	129147727	129147957	BCORL1
chrX	129147877	129148103	BCORL1
chrX	129148047	129148272	BCORL1
chrX	129148189	129148414	BCORL1
chrX	129148335	129148560	BCORL1
chrX	129148505	129148730	BCORL1
chrX	129148651	129148877	BCORL1
chrX	129148799	129149024	BCORL1
chrX	129148945	129149170	BCORL1
chrX	129149089	129149315	BCORL1
chrX	129149235	129149462	BCORL1
chrX	129149409	129149646	BCORL1
chrX	129149595	129149855	BCORL1
chrX	129149801	129150072	BCORL1
chrX	129150017	129150258	BCORL1
chrX	129154927	129155189	BCORL1
chrX	129156845	129157070	BCORL1
chrX	129158936	129159178	BCORL1
chrX	129159128	129159358	BCORL1
chrX	129159306	129159547	BCORL1
chrX	129162581	129162806	BCORL1
chrX	129162751	129163002	BCORL1
chrX	129171315	129171576	BCORL1
chrX	129173081	129173328	BCORL1
chrX	129184663	129184930	BCORL1
chrX	129185804	129186063	BCORL1
chrX	129189800	129190063	BCORL1
chrX	129190012	129190271	BCORL1
chrX	133511617	133511865	PHF6
chrX	133511809	133512084	PHF6
chrX	133512027	133512290	PHF6
chrX	133527478	133527739	PHF6
chrX	133527838	133528099	PHF6
chrX	133547485	133547727	PHF6
chrX	133547665	133547901	PHF6
chrX	133547847	133548072	PHF6
chrX	133549013	133549242	PHF6
chrX	133549185	133549414	PHF6
chrX	133551164	133551429	PHF6
chrX	133559198	133559441	PHF6

### Sheet: smMIP panel
Chr	Start	End	Gene
chr1	43814917	43815042	MPL
chr1	115256480	115256605	NRAS
chr1	115258658	115258783	NRAS
chr10	112350168	112350365	SMC3
chr10	112350728	112350962	SMC3
chr10	112352813	112353035	SMC3
chr10	112356146	112356271	SMC3
chr11	32413507	32413632	WT1
chr11	32414183	32414308	WT1
chr11	32417776	32418011	WT1
chr11	32421492	32421613	WT1
chr11	119148834	119149044	CBL
chr11	119149195	119149320	CBL
chr12	25378528	25378653	KRAS
chr12	25380240	25380365	KRAS
chr12	25398189	25398314	KRAS
chr12	112888114	112888239	PTPN11
chr12	112910737	112910858	PTPN11
chr12	112915435	112915560	PTPN11
chr12	112926222	112926343	PTPN11
chr12	112926832	112926957	PTPN11
chr13	28592580	28592705	FLT3
chr13	28602311	28602435	FLT3
chr13	28608014	28608135	FLT3
chr13	28608194	28608350	FLT3
chr13	28608421	28608546	FLT3
chr13	28609607	28609846	FLT3
chr13	28610068	28610193	FLT3
chr15	90631765	90631990	IDH2
chr17	7572891	7573016	TP53
chr17	7573965	7574090	TP53
chr17	7576812	7576937	TP53
chr17	7576986	7577224	TP53
chr17	7577458	7577671	TP53
chr17	7578114	7578317	TP53
chr17	7578360	7578602	TP53
chr17	7579258	7579643	TP53
chr17	7579822	7579947	TP53
chr17	58740327	58740978	PPM1D
chr17	74732953	74732988	SRSF2
chr18	42531864	42531989	SETBP1
chr19	13054500	13054730	CALR
chr19	33792258	33792484	CEBPA
chr19	33792748	33792825	CEBPA
chr19	33792966	33793035	CEBPA
chr19	33793061	33793125	CEBPA
chr19	33793200	33793262	CEBPA
chr2	25457146	25457301	DNMT3A
chr2	25458573	25458698	DNMT3A
chr2	25459772	25459897	DNMT3A
chr2	25461989	25462114	DNMT3A
chr2	25463143	25463334	DNMT3A
chr2	25463504	25463629	DNMT3A
chr2	25464427	25464605	DNMT3A
chr2	25466767	25466892	DNMT3A
chr2	25467013	25467215	DNMT3A
chr2	25467404	25467529	DNMT3A
chr2	25468096	25468225	DNMT3A
chr2	25468841	25468966	DNMT3A
chr2	25469013	25469236	DNMT3A
chr2	25469407	25469652	DNMT3A
chr2	25469881	25470074	DNMT3A
chr2	25470458	25470662	DNMT3A
chr2	25470939	25471060	DNMT3A
chr2	198266438	198266689	SF3B1
chr2	198266754	198266879	SF3B1
chr2	198267338	198267566	SF3B1
chr2	209113087	209113212	IDH1
chr20	31021073	31021679	ASXL1
chr20	31022205	31022508	ASXL1
chr20	31022579	31022789	ASXL1
chr20	31022803	31025110	ASXL1
chr20	57484392	57484507	GNAS
chr21	36164550	36164931	RUNX1
chr21	36171551	36171793	RUNX1
chr21	36206645	36206931	RUNX1
chr21	36231754	36231879	RUNX1
chr21	36252824	36253064	RUNX1
chr21	36259124	36259241	RUNX1
chr21	44514751	44514876	U2AF1
chr21	44524436	44524561	U2AF1
chr3	128200044	128200165	GATA2
chr3	128200685	128200763	GATA2
chr3	128202729	128202851	GATA2
chr4	55589720	55589845	KIT
chr4	55599245	55599370	KIT
chr4	106155136	106158565	TET2
chr4	106162470	106162595	TET2
chr4	106163978	106164103	TET2
chr4	106164698	106165000	TET2
chr4	106180744	106180935	TET2
chr4	106182914	106183024	TET2
chr4	106190713	106190916	TET2
chr4	106193710	106194091	TET2
chr4	106196201	106197545	TET2
chr4	106197547	106197672	TET2
chr5	170837497	170837622	NPM1
chr7	140453093	140453218	BRAF
chr7	148504736	148504861	EZH2
chr7	148506130	148506255	EZH2
chr7	148506421	148506496	EZH2
chr7	148507413	148507538	EZH2
chr7	148508713	148508838	EZH2
chr7	148511019	148511245	EZH2
chr7	148511979	148512104	EZH2
chr7	148512554	148512679	EZH2
chr7	148516665	148516790	EZH2
chr7	148523543	148523784	EZH2
chr7	148526818	148526933	EZH2
chr8	117864786	117864953	RAD21
chr8	117866477	117866718	RAD21
chr8	117868392	117868525	RAD21
chr9	5069946	5070071	JAK2
chr9	5073732	5073857	JAK2
chrX	15833769	15834017	ZRSR2
chrX	15836680	15836805	ZRSR2
chrX	15838326	15838462	ZRSR2
chrX	39911360	39911688	BCOR
chrX	39914615	39914836	BCOR
chrX	39932867	39933224	BCOR
chrX	48649480	48649841	GATA1
chrX	53431919	53432923	SMC1A
chrX	123181181	123181379	STAG2
chrX	123182853	123182978	STAG2
chrX	123184027	123184161	STAG2
chrX	123184930	123185261	STAG2
chrX	123189974	123190099	STAG2
chrX	123220383	123220624	STAG2
chrX	133511625	133511794	PHF6
chrX	133527501	133527747	PHF6
chrX	133527920	133527995	PHF6
chrX	133547793	133548021	PHF6
chrX	133549033	133549153	PHF6
chrX	133551218	133551343	PHF6
