## Supplemental Table 6 for "SmMIP-tools: a computational toolset for processing and analysis of single-molecule molecular inversion probes derived data"

### Sheet: ddPCR Assays
Assay #	Assay	Gene	Chromosome	Position (hg19)	Reference	Alteration	Fwd_Primer_Sequence	Rev_Primer_Sequence	WT_Probe_Sequence	Mut_Probe_Sequence	Annealing Temperature
1	chr1_115258747_C>A	NRAS	1	115258747	C	A	GGTTCTGGATTAGCTGGATTG	GGTTCTTGCTGGTGTGAAA	AAC+ACC+A+C+CTGC+TC	CC+A+A+CTGCT+C+CA	55
2	chr1_115258747_C>T	NRAS	1	115258747	C	T	CTACAAAGTGGTTCTGGATTAGC	GGTGTGAAATGACTGAGTACAAA	ACC+A+C+CTG+CT	CC+A+T+CTG+CT+CC	59
3	chr15_90631934_C>T	IDH2	15	90631934	C	T	TTTGCAGATGATGGGCTCC	ACAGAGTTCAAGCTGAAGAAGAT	TC+C+G+GAA+C+AT	TC+C+A+GA+AC+AT+CC	55
4	chr2_209113113_G>A	IDH1	2	209113113	G	A	ATTGCCAACATGACTTACTTGA	GCTTGTGAGTGGATGGGTA	CATGA+C+G+ACC+T+AT	AGC+ATGA+C+A+ACCT+A+TG	55
5	chr9_5073770_G>T	JAK2	9	5073770	G	T	GCAGCAAGTATGATGAGCAAG	ATGCTCTGAGAAAGGCATTAGA	TG+T+G+TC+T+GTGG	AG+TATG+T+T+TCTG+T+GG	55
6	chr1_115258747_C>G	NRAS	1	115258747	C	G	GGTTCTGGATTAGCTGGATTG	GGTTCTTGCTGGTGTGAAA	ACC+A+C+CTG+CT	CA+CC+A+G+CTGCT	55
7	chr12_25398281_C>T	KRAS	12	25398281	C	T	CTGTATCGTCAAGGCACTC	TGACTGAATATAAACTTGTGGTAGT	CCTAC+G+C+CACCAG	CT+AC+G+T+CA+CC+AG	59
8	chr7_148507447_G>C	EZH2	7	148507447	G	C	CCCAGCTCTGAAACATACC	AAGCTGACAGAAGAGGGAAA	CA+GAA+A+G+CTG+CAC	CA+GAA+A+C+CTG+CAC	55
9	chr17_74732959_G>T	SRSF2	17	74732959	G	T	CCTCAGCCCCGTTTACCT	CTGAGGACGCTATGGATGC	AG+TCCGGG+GGGC	AGTCCGG+G+TG+GC	60
Cycling conditions for Assays 1-8:
	Step1 (95°C for 10 mins) / Step 2 (94°C for 30 sec) / Step 3 ("annealing temperature" for 1 min) / repeat steps 2 and 3 for total of 50 cycles / Step 4 (98°C for 10 mins)/ Step 5 (hold at 12°C)
Cycling conditions for Assay 9:
	Step1 (95°C for 10 mins) / Step 2 (95°C for 15 sec) / Step 3 ("annealing temperature" for 1 min*) / repeat steps 2 and 3 for total of 45 cycles / Step 4 (98°C for 10 mins)/Step 5 (hold at 12°C) *ramp speed for step 3 is 0.5degrees/sec
